# The rhizosphere of *Picea abies* is a hotspot of terpenoid production

**DOI:** 10.64898/2026.08.12.744374

**Authors:** Mirjam Meischner, Alexej Steuerle, Riikka Rinnan, Christiane Werner

## Abstract

Forest soils are an important source of volatile organic compounds (VOCs), yet little is known about how different tree species influence soil VOC emissions and the role of rhizosphere processes in mediating VOC release form roots.

We analysed soil VOC emissions from the soil surface and bulk soil as well as from roots with intact rhizosphere and washed roots of *Picea abies* and *Fagus sylvatica*. Tree saplings were grown on natural forest soil, and VOC emissions and gas exchange of soils and roots were measured under controlled conditions using online gas analysers integrated into an automated system. To assess the contribution of rhizosphere soil and microbial communities to root VOC emissions, roots were analysed (a) without washing, preserving the rhizosphere, (b) water-washed, and (c) ethanol-washed (70 vol%) to minimize microbial contributions.

Species-specific VOC emission patterns were observed in both soils and roots. *P. abies* showed higher total emission rates and a more diverse, terpenoid-rich VOC profile dominated by α-pinene, β-pinene, β-myrcene, and α-phellandrene than *F. sylvatica*. Notably, these differences were evident not only at the soil surface but also in root and litter free bulk soil. Root washing further revealed that the rhizosphere is a hotspot of terpenoid production in *P. abies*, with significantly higher monoterpenoid emissions from unwashed roots than from water or ethanol-washed roots.

This study demonstrates how tree species shape net soil VOC emissions, potentially leading to cascading effects on atmospheric VOC concentrations, and highlights the importance of the rhizosphere in regulating belowground VOC production.
