## Supplementary material for "The rhizosphere of *Picea abies* is a hotspot of terpenoid production": Methods S3

### Sheet: Methods S3
Compound	Formula	Concentration [ppb]	Protonated Mass	Sensitivity (cps/ppb)
Formaldehyde	CH2O	1021	31.0178	10.5
Methanol	CH3OH	521	33.0335	24.5
Acetonitrile	CH3CN	517	42.0338	142.5
Acetaldehyde	C2H4O	507	45.0335	122.3
Acetone	C3H6O	510	59.0491	169.1
Dimethyl Sulfide	C2H6S	480	63.0263	140.2
Isoprene	C5H8	486	69.0699	86.5
Methacrolein+MVK	C4H6O	476	71.0491	124.4
Methyl Ethyl Ketone	C4H8O	499	73.0684	157.4
Methyl Acetate	C3H6O2	508	75.0441	123.2
Benzene	C6H6	505	79.0542	160.8
Toluene	C7H8	493	93.0699	215.7
1-Hexanol	C6H14O	487	103.112	0.2
Benzaldehyde	C7H6O	469	107.049	172
1,2,4-Trimethylbenzene	C9H12	483	121.101	95.6
p-Cymene	C10H14	492	135.117	20.1
Alpha-Pinene	C10H16	482	137.132	122.6
1,8-Cineol	C10H18O	462	155.144	1.4
Beta-Caryophyllene	C15H24	93	205.195	7.3
Multi-component calibration mixtrure in nitrogen
Cylinder CC508066
Apel Riemer Environmental Inc., USA
Uncertainty +-5%
Calibration date: 09.09.2025
