## Supplementary material for "The rhizosphere of *Picea abies* is a hotspot of terpenoid production": Methods S4

### Sheet: Methods S3
Overview of standards used for calibration of GC-MS data
VOC concentrations_Mix_Furka_1-5 (ehemals Mix Mio) gelöst in Hexan							VOC concentrations_Mix_Grimsel_1-5 (ehemals Mix Jürgen) gelöst in Hexan
Compound/ VOC_Mix	Furka_1 [ng/μl]	Furka_2 [ng/μl]	Furka_3 [ng/μl]	Furka_4 [ng/μl]	Furka_5 [ng/μl]		Compound / VOC_Mix	Grimsel_1 [ng/μl]	Grimsel_2 [ng/μl]	Grimsel_3 [ng/μl]	Grimsel_4 [ng/μl]	Grimsel_5 [ng/μl]
α-Pinene	8.6	43	86	258	430		α-Pinene	8.6	43	86	258	430
(+)-3-Carene	8.6	43	86	258	430		(-)-Isolongifolene	9.3	46.5	93	279	465
γ-Terpinene	8.5	42.5	85	255	425		Styrene	9.1	45.5	91	273	455
Eucalyptol	9.24	46.2	92.4	277.2	462		(+)-Aromadendrene	9.1	45.5	91	273	455
(R)-(+)-Limonene	8.5	42.5	85	255	425		Camphene (95%)	9.8	49	98	294	490
Sabinene	9.02	45.1	90.2	270.6	451		(-)-trans-Caryophyllene	8.9	44.5	89	267	445
(+)-β-Pinene	8.7	43.5	87	261	435		(+)-2-Carene	8.6	43	86	258	430
Ocimene	8.18	40.9	81.8	245.4	409		Farnesene	8.6	43	86	258	430
							β-Phellandrene	8.45	42.25	84.5	253.5	422.5
							(-)-Verbenone	9.8	49	98	294	490
VOC concentrations_Mix_Susten_1-5 (ehemals Mix Wund-VOC) gelöst in Hexan							VOC concentrations_Mix_Nufenen_1-5 (ehemals Mix Methanol) gelöst in Methanol
Compound / VOC_Mix	Susten_1 [ng/μl]	Susten_2 [ng/μl]	Susten_3 [ng/μl]	Susten_4 [ng/μl]	Susten_5 [ng/μl]		Compound / VOC_Mix	Nufenen_1 [ng/μl]	Nufenen_2 [ng/μl]	Nufenen_3 [ng/μl]	Nufenen_4 [ng/μl]	Nufenen_5 [ng/μl]
α-Pinene	8.6	43	86	258	430		α-Pinene	8.6	43	86	258	430
Hexanal	8.1	40.5	81	243	405		α-Humulene	9.1	45.5	91	273	455
1-Hexanol	8.2	41	82	246	410		Myrcene	6.3	31.5	63	189	315
trans-2-Hexen-1-al	8.5	42.5	85	255	425		p-Cymene	2	10	20	60	100
cis-3-Hexen-1-ol	8.5	42.5	85	255	425		Toluene	1	5	10	30	50
cis-3-Hexenyl acetat	9	45	90	270	450
VOC concentrations_Mix_1-5 gelöst in Hexan
Compound / VOC_Mix	Aldehyde_Mix_1 [ng/μl]	Aldehyde_Mix_2 [ng/μl]	Aldehyde_Mix_3 [ng/μl]	Aldehyde_Mix_4 [ng/μl]	Aldehyde_Mix_5 [ng/μl]
Hexanal	10	50	100	250	500
Octanal	14	70	140	350	700
Nonanal	11	55	110	275	550
Decanal	10	50	100	250	500
