## Supplementary material for "The rhizosphere of *Picea abies* is a hotspot of terpenoid production": Table S1

### Sheet: Picea abies roots
Name	CAS#	Identifier	Chemical_Classification	RT	MZ	Match Factor	Formula	ring_count	functional_group	quantification_standard	slope
2-norbornene	529-16-8	2-norbornene	others	7.05523	94	93.43	C9H14	bicyclic	hydrocarbon	alpha-Pinene	27407.2
styrene	100-42-5	styrene	others	7.56224	104	92.8202	C8H8	monocyclic	aromatic	Styrene	4974.99
C9H12O	53216-75-4	C9H12O	others	8.61465	136	66.9558	C9H12O			p-Cymene	123000
alpha-pinene	80-56-8	alpha-pinene	MT	9.13252	93	98.6638	C10H16	bicyclic	hydrocarbon	alpha-Pinene	27407.2
C7H6O2	81715-27-7	C7H6O2	others	9.86816	94	68.1757	C7H6O2			Toluene	98296.4
camphene	79-92-5	camphene	MT	9.87135	121	98.1742	C10H16	bicyclic	hydrocarbon	Camphene	30594
beta-thujene	28634-89-1	beta-thujene	MT	11.0878	93	94.9142	C10H16	bicyclic	hydrocarbon	alpha-Pinene	27407.2
beta-pinene	18172-67-3	beta-pinene	MT	11.2868	93	97.8767	C10H16	bicyclic	hydrocarbon	(+)-beta-Pinene	48067.6
vinyl amyl ketone	4312-99-6	vinyl amyl ketone	others	11.4706	70	94.5942	C8H14O	acyclic	ketone	alpha-Pinene	27407.2
beta-myrcene	123-35-3	beta-myrcene	MT	12.0795	93	98.0703	C10H16	acyclic	hydrocarbon	Myrcene	20895.4
alpha-phellandrene	99-83-2	alpha-phellandrene	MT	12.8852	93	94.4407	C10H16	monocylcic	hydrocarbon	beta-Phellandrene	37507.9
3-carene	13466-78-9	3-carene	MT	12.984	93	97.8628	C10H16	bicyclic	hydrocarbon	(+)-3-Carene	52988.4
p-cymene	99-87-6	p-cymene	MT	13.967	119	98.6583	C10H14	monocyclic	aromatic	p-Cymene	123000
C9H16O2	63013-24-1	C9H16O2	others	14.7087	114	80.4341	C9H16O2	-	-	(-)-Verbenone	19788.8
gamma-terpinene	99-85-4	gamma-terpinene	MT	15.9863	93	93.512	C10H16	monocyclic	hydrocarbon	gamma-Terpinene	15072.9
alpha-terpinolene	586-62-9	alpha-terpinolene	MT	17.6329	121	95.477	C10H16	monocyclic	hydrocarbon	alpha-Pinene	27407.2
pentane, 3,3-diethyl-	1067-20-5	pentane, 3,3-diethyl-	others	17.719	57	82.4233	C9H20	acyclic	hydrocarbon	cis-3-Hexenyl acetat	24774.9
undecane, 4,7-dimethyl-	17301-32-5	undecane, 4,7-dimethyl-	others	18.7242	71	90.4748	C13H28	acyclic	hydrocarbon	cis-3-Hexenyl acetat	24774.9
trans-3-caren-2-ol	6909-16-6	trans-3-caren-2-ol	MT	18.9631	119	74.3545	C10H16O	bicyclic	alcohol	(-)-Verbenone	19788.8
nonanal	124-19-6	nonanal	others	19.1235	57	92.4097	C9H18O	acyclic	aldehyde	alpha-Pinene	27407.2
acetone	141-79-7	acetone	others	19.403	98	84.6466	C3H6O	acyclic	ketone	alpha-Pinene	27407.2
naphthalene, decahydro-2-methyl-	2958-76-1	naphthalene, decahydro-2-methyl-	others	20.7767	95	68.4545	C11H20	bicyclic	aromatic	alpha-Pinene	27407.2
sabinyl acetate	3536-54-7	sabinyl acetate	others	20.9026	92	69.9745	C12H18O2	bicyclic	acetate	Eucalyptol	14741.7
camphor	76-22-2	camphor	MT	21.1932	95	88.3916	C10H16O	bicyclic	ketone	(-)-Verbenone	19788.8
trans-3-pinanone	547-60-4	trans-3-pinanone	MT	21.9405	83	91.9424	C10H16O	bicyclic	ketone	(-)-Verbenone	19788.8
pinocarvone	16812-40-1	pinocarvone	MT	22.041	108	86.9415	C10H14O	bicyclic	aldehyde	(-)-Verbenone	19788.8
C13H24	61142-23-2	C13H24	others	22.538	68	71.3805	C13H24	-	-	alpha-Pinene	27407.2
3-pinanone	15358-88-0	3-pinanone	MT	22.7216	83	94.4523	C10H16O	bicyclic	ketone	(-)-Verbenone	19788.8
naphthalene	91-20-3	naphthalene	others	23.1349	128	96.4475	C10H8	bicyclic	aromatic	p-Cymene	123000
myrtenal	564-94-3	myrtenal	MT	23.7048	107	86.5977	C10H14O	bicyclic	aldehyde	(-)-Verbenone	19788.8
estragole	140-67-0	estragole	others	24.0479	148	92.1981	C10H12O	monocyclic	aromatic ether	(-)-Verbenone	19788.8
2-norpinanone	16022-08-5	2-norpinanone	MT	24.2976	83	87.1751	C10H16O	bicyclic	ketone	(-)-Verbenone	19788.8
anisole	1076-56-8	anisole	others	25.3829	149	97.5121	C11H16O	monocylcic	aromatic ether	(-)-Verbenone	19788.8
2,5-bornanedione	4230-32-4	2,5-bornanedione	MT	26.932	166	89.6731	C10H14O2	bicyclic	ketone	(-)-Verbenone	19788.8
trans-bornyl acetate	5655-61-8	trans-bornyl acetate	MT	27.6199	95	98.0392	C12H20O2	bicyclic	acetate ester	Eucalyptol	14741.7
C16H34	909554	C16H34	others	28.3645	57	82.715	C16H34			alpha-Humulene	18905.2
4-phenylcyclohexene	4994-16-5	4-phenylcyclohexene	others	29.3789	104	90.9411	C12H14	bicyclic	aromatic	alpha-Pinene	27407.2
alpha-longipinene	1493692	alpha-longipinene	SQT	30.0219	119	87.5224	C15H24	tricyclic	hydrocarbon	(-)-Isolongifolene	44498.2
4-acetyl-1,3-dimethylpyrazole	52773-23-6	4-acetyl-1,3-dimethylpyrazole	others	30.793	138	84.3862	C7H10O1N2	monocylcic	pyrazol acetate	alpha-Pinene	27407.2
valencene	997297	valencene	SQT	32.1282	161	89.5665	C15H24	bicyclic	hydrocarbon	(-)-trans-Caryophyllene	17267.3
trans-alpha-bergamotene	13474-59-4	trans-alpha-bergamotene	SQT	33.0218	119	79.3459	C15H24	bicyclic	hydrocarbon	(-)-trans-Caryophyllene	17267.3
humulene	6753-98-6	humulene	SQT	33.7005	93	82.2133	C15H24	monocyclic	hydrocarbon	alpha-Humulene	18905.2
hexanedioic acid	6938-94-9	hexanedioic acid	others	33.7896	129	86.0729	C12H22O4	acyclic	ethyl ester	cis-Ocimene	6206.93
murrangatin isovalerate	131669-17-5	murrangatin isovalerate	others	33.8978	205	91.1755	unkown			alpha-Pinene	27407.2
germacrene D	23986-74-5	germacrene D	SQT	34.4859	161	98.4387	C15H24	monocyclic	hydrocarbon	(-)-trans-Caryophyllene	17267.3
alpha-gurgujene	489-40-7	alpha-gurgujene	SQT	36.1196	189	81.5826	C15H24	tricyclic	hydrocarbon	(-)-Isolongifolene	44498.2
hexadecane	544-76-3	hexadecane	others	37.2442	57	93.1763	C16H34	acyclic	hydrocarbon	Myrcene	20895.4
C11H19NO2	126910-76-7	C11H19NO2	others	38.3967	197	82.6815	C11H19NO2	-	-	Eucalyptol	14741.7
guanazole	1455-77-2	guanazole	others	39.5169	99	73.3047	C2H5N5	monocyclic	amine	alpha-Pinene	27407.2
C14H18O3	65383-74-6	C14H18O3	others	39.7745	219	88.5289	C14H18O3	-	-	Eucalyptol	14741.7
octadecane	593-45-3	octadecane	others	40.3479	57	96.8233	C18H38	acyclic	hydrocarbon	Myrcene	20895.4
isoamyl salicylate	87-20-7	isoamyl salicylate	others	40.4294	138	77.5464	C12H16O3	monocyclic	carboxyl ester	Eucalyptol	14741.7
dibutyl phthalate	84-74-2	dibutyl phthalate	others	41.1653	149	81.2563	C16H22O4	monocyclic	aromatic carboxylic ester	Eucalyptol	14741.7
cembrene	1898-13-1	cembrene	SQT	41.9737	229	84.5929	C20H32	monocyclic	hydrocarbon	(-)-trans-Caryophyllene	17267.3
rimuene	1686-67-5	rimuene	DT	42.2983	257	79.0444	C20H32	tricyclic	hydrocarbon	(-)-Isolongifolene	44498.2
butyl isobutyl phthalate	17851-53-5	butyl isobutyl phthalate	others	42.3574	149	80.55	C16H22O4	monocyclic	aromatic carboxylic ester	Eucalyptol	14741.7
sclarene	511-02-4	sclarene	DT	42.5187	257	85.2419	C20H32	bicyclic	hydrocarbon	(-)-trans-Caryophyllene	17267.3
isopimaradiene	1686-66-4	isopimaradiene	DT	42.9051	257	95.0396	C20H32	tricyclic	hydrocarbon	(-)-Isolongifolene	44498.2
manoyl oxide	596-84-9	manoyl oxide	DT	43.0893	275	97.1069	C20H34O	tricyclic	ether	(-)-Isolongifolene	44498.2

### Sheet: Fagus sylvatica roots
Name	CAS#	Identifier	Chemical_Classification	RT	MZ	Match Factor	Formula	ring_count	functional_group	quantification_standard	slope
alpha-Pinene	80-56-8	alpha-pinene	MT	9.13701	93	93.9501	C10H16	bicyclic	hydrocarbon	alpha-Pinene	27407.2
3-Carene	13466-78-9	3-carene	MT	12.9976	93	96.0785	C10H16	bicyclic	hydrocarbon	(+)-3-Carene	52988.4
Limonene	138-86-3	limonene	MT	14.2253	93	86.3475	C10H16	monocylcic	hydrocarbon	(R)-(+)-Limonene	26380.1
1-Octyn-3-ol, 4-ethyl-	5877-42-9	1-octyn-3-ol, 4-ethyl-	MT	17.7289	57	84.3322	C10H18O	acyclic	alcohol	Eucalyptol	14741.7
Ether, tert-butyl isopropylidenecyclopropyl	24524-56-9	C10H18O	MT	18.0279	57	80.0407	C10H18O	monocylcic	ether	Eucalyptol	14741.7
1-hydroxy-1-trifluoromethylcyclohex-2-ene	118143-28-5	C7H9F3O	others	27.0671	97	80.2324	C7H9F3O	monocylcic	alcohol	alpha-Pinene	27407.2
Cyclohexane, 1-ethyl-1-methyl-	4926-90-3	C9H18	others	29.9737	97	78.2165	C9H18	monocylcic	hydrocarbon	alpha-Pinene	27407.2
3-Eicosene, (E)-	74685-33-9	3-eicosene, (E)-	others	30.7868	138	76.6416	C20H40	acyclic	hydrocarbon	(-)-trans-Caryophyllene	17267.3
Hexane, 3,3-dimethyl-	563-16-6	C8H18	others	33.4371	71	81.1614	C8H18	acyclic	hydrocarbon	cis-3-Hexenyl acetat	24774.9
3,3,5,5,3',3',5',5'-OCTAMETHYL-DI-(.DELTA.'-PYRAZOLINYLIDENE)	69856-67-3	unkown	others	33.9188	177	77.4238	unkown	monocylcic	hydrocarbon	alpha-Pinene	27407.2
trans-1-phenylthio-6,7-epoxy-4-oxahept-1-ene	108788-77-8	C12H14O2S	others	34.9466	57	88.2882	C12H14O2S	monocylcic	epoxide	Eucalyptol	14741.7
1-Hexene, 2,5,5-trimethyl-	62185-56-2	C9H18	others	35.6087	57	76.1208	C9H18	acyclic	hydrocarbon	cis-3-Hexenyl acetat	24774.9
Crocetane	504-44-9	crocetane	others	35.8927	85	86.8343	C20H42	acyclic	hydrocarbon	(-)-trans-Caryophyllene	17267.3
Thiophene, 2-tridecyl-	59782-29-5	C17H30S	others	37.0769	97	76.9406	C17H30S	monocyclic	aromatic sulfide	alpha-Humulene	18905.2
hexadecane	544-76-3	hexadecane	others	37.2481	71	92.3109	C16H34	acyclic	hydrocarbon	Myrcene	20895.4
(3R-trans)-4-(1,1-Dimethylethyl)-cyclohexanone-3-d	68778-92-7	unkown	others	39.521	99	77.8779	unkown	monocylcic	ketone	(-)-Verbenone	19788.8

### Sheet: soil
Name	CAS#	Identifier	Chemical_Classification	RT	MZ	Match Factor	Formula	ring_count	functional_group	quantification_standard	slope
Toluene	108-88-3	toluene	others	4.09347	91	96.7741	C7H8	monocyclic	aromatic	Toluene	98296.4
Guanidine	113-00-8	guanidine	others	4.55965	59	81.1978	CH5N3	acyclic	amine	alpha-Pinene	27407.2
bicyclo[3.3.0]oct-2-ene-4.alpha.,6.alpha.-carbolactone	127268-74-0	unkown	others	6.76641	91	93.2975	unkown	-	-	alpha-Pinene	27407.2
p-Xylene	106-42-3	p-xylene	others	7.56922	91	92.8309	C8H10	monocyclic	aromatic	p-Cymene	123000
.GAMMA.-TERPINENE	99-85-4	gamma-terpinene	MT	8.64177	93	94.7268	C10H16	monocyclic	hydrocarbon	gamma-Terpinene	15072.9
.alpha.-pipene	80-56-8	alpha-pinene	MT	9.15903	93	98.555	C10H16	bicyclic	hydrocarbon	alpha-Pinene	27407.2
CAMPHENE	79-92-5	camphene	MT	9.90465	93	97.9802	C10H16	bicyclic	hydrocarbon	Camphene	30594
Sabinene	3387-41-5	sabinene	MT	11.1275	93	97.4044	C10H16	bicyclic	hydrocarbon	Sabinene	48854.5
l-.beta.-Pinene	18172-67-3	beta-pinene	MT	11.3185	93	98.0114	C10H16	bicyclic	hydrocarbon	(+)-beta-Pinene	48067.6
.beta.-Myrcene	123-35-3	beta-myrcene	MT	12.1106	93	98.0769	C10H16	acyclic	hydrocarbon	Myrcene	20895.4
.DELTA. 3 CARENE	13466-78-9	3-carene	MT	13.0318	93	97.8408	C10H16	bicyclic	hydrocarbon	(+)-3-Carene	52988.4
6,6-Dimethyl-2-cyclohexenone	6553-64-6	6,6-dimethyl-2-cyclohexenone	others	13.7662	68	90.9045	C8H12O	monocyclic	ketone	(-)-Verbenone	19788.8
l-Phellandrene	99-83-2	alpha-phellandrene	MT	14.356	93	93.5401	C10H16	monocylcic	hydrocarbon	beta-Phellandrene	37507.9
(1-2H1)-1-Phenyl 2-tosyl propane	80150-96-5	unkown	others	16.0306	91	65.1589	unkown	-	-	alpha-Pinene	27407.2
.ALPHA. TERPINENE	99-86-5	alpha-terpinene	MT	17.6837	136	93.85	C10H16	monocyclic	hydrocarbon	gamma-Terpinene	15072.9
5-Iodopentan-2-one	3695-29-2	5-iodopentan-2-one	others	19.1266	85	79.9223	C5H9IO	acyclic	iodide ketone	Myrcene	20895.4
Sabinyl acetate	3536-54-7	sabinyl acetate	MT	20.9555	92	65.6173	C12H18O2	bicyclic	acetate	Eucalyptol	14741.7
Pinocarvone	16812-40-1	pinocarvone	MT	22.0784	108	87.7216	C10H14O	bicyclic	aldehyde	(-)-Verbenone	19788.8
cis-3-Pinanone	15358-88-0	3-pinanone	MT	22.766	83	83.3544	C10H16O	bicyclic	ketone	(-)-Verbenone	19788.8
Myrtenal	564-94-3	myrtenal	MT	23.7539	107	85.3803	C10H14O	bicyclic	aldehyde	(-)-Verbenone	19788.8
Dodecane	112-40-3	dodecane	others	24.195	57	93.0712	C12H26	acyclic	hydrocarbon	Myrcene	20895.4
aminodi-tert-butylboran	103547-57-5	aminodi-tert-butylboran	others	26.0914	111	90.0074	unkown	-	-	alpha-Pinene	27407.2
Cytidine	65-46-3	cytidine	others	26.5772	57	66.2099	C9H13N3O5	bicyclic	cytidine	Eucalyptol	14741.7
L-bornyl acetate	5655-61-8	trans-bornyl acetate	MT	27.6534	95	86.4545	C12H20O2	bicyclic	acetate ester	Eucalyptol	14741.7
2-Pentene, 2,3,4-trimethyl-	565-77-5	C8H16	others	29.0053	97	77.6124	C8H16	acyclic	hydrocarbon	cis-3-Hexenyl acetat	24774.9
(-)-Menthyl p-(2-Hydroxyethyl)benzenesulfinate	113344-71-1	unkown	others	29.2214	83	65.1545	unkown	-	-	alpha-Pinene	27407.2
2,4,6-TRIMETHYL-4-(4'-METHYLIDENE-2'-METHYLPENTOXY)-TETRAHYDROPYRAN	60448-32-0	unkown	others	29.9342	127	72.8351	unkown	-	-	alpha-Pinene	27407.2
.alpha.-Longipinene	5989-08-2	alpha-longipinene	SQT	30.0503	119	86.1834	C15H24	tricyclic	hydrocarbon	(-)-Isolongifolene	44498.2
Phenol, 2-chloro-4-(1,1-dimethylpropyl)-	5323-65-9	unkown	others	32.506	169	85.9544	unkown	-	-	alpha-Pinene	27407.2
Undecane, 3-ethyl-	17312-58-2	3-ethylundecane	others	33.5988	71	79.2943	C13H28	acyclic	hydrocarbon	Myrcene	20895.4
2-fluoropyridine	372-48-5	2-fluoropyridine	others	33.7314	97	84.8014	C5H4FN	monocyclic	fluoride	Toluene	98296.4
2,5-Cyclohexadiene-1,4-dione, 2,6-bis(1,1-dimethylethyl)-	719-22-2	p-benzoquinone	others	33.937	177	95.5396	C14H20O2	monocyclic	ketone	Eucalyptol	14741.7
GERMACRENE-D	23986-74-5	germacrene D	SQT	34.5028	161	92.8745	C15H24	monocyclic	hydrocarbon	(-)-trans-Caryophyllene	17267.3
Nonane, 2,2,4,4,6,8,8-heptamethyl-	4390-04-9	2,2,4,4,6,8,8-Heptamethylnonane	others	34.7778	57	80.8483	C16H34	acyclic	hydrocarbon	Myrcene	20895.4
Crocetane	504-44-9	crocetane	others	35.9068	85	84.9229	C20H42	acyclic	hydrocarbon	(-)-trans-Caryophyllene	17267.3
2-Chloro-2-fluoro-3,3-dimethylbutanal	91524-22-0	C6H11ClO	others	36.2477	125	75.0988	C6H11ClO	acyclic	chloride fluoride	Myrcene	20895.4
HEXADECANE	0-00-0	hexadecane	others	37.2608	71	93.0174	C16H34	acyclic	hydrocarbon	Myrcene	20895.4
